# Deciphering Metabolic Pathways and Protein-Protein Interaction Networks in Ankylosing Spondylitis through Single-Cell RNA Sequencing

**DOI:** 10.1101/2024.10.21.619465

**Authors:** Merve Yarıcı, Muhammed Erkan Karabekmez

## Abstract

Ankylosing Spondylitis (AS) is a common autoimmune disease affecting spinal joints and causing chronic pain. Understanding the roles of different cell types in AS can facilitate the development of effective treatments. In this study, we analyzed scRNA-seq data of peripheral blood mononuclear cells (PBMC) from AS patients and healthy controls collected from the literature. Using the GIMME algorithm, we created genome-scale metabolic models for each cell type to analyze reaction fluxes varying between patient and healthy conditions. Our findings revealed increased purine metabolism flux, fatty acid degradation, and glycolysis in CD14 monocytes, CD4 memory, CD4 naive, and CD8 T cells in AS patients compared to healthy individuals. Additionally, by integrating multi-omics approaches we generated cell-type-specific protein-protein interaction (PPI) networks, uncovering 63 rewired hubs across nine cell types. RPS11 emerged as the most significant hub, essential in translation and there are evidences in the literature that implicate it in AS. These results provide a detailed understanding of the metabolic and protein interaction changes in specific immune cell types in AS, highlighting RPS11 as a critical regulatory hub that could serve as a potential biomarker or therapeutic target for developing more precise and effective treatments.
