## Supplementary Tables for "Deciphering Metabolic Pathways and Protein-Protein Interaction Networks in Ankylosing Spondylitis through Single-Cell RNA Sequencing"

### Sheet: Supp. Tables (1-5)
Supplementary Table 1.					Supplementary Table 2.							Supplementary Table 3							Supplementary Table 4.							Suuplementary Table 5.
DS1- GSE163314						Model	Number of Reactions	Number of Metabolites	f value				Model	Number of Reactions	Number of Metabolites	f value				GSE163314-DUF		GSE 163314 -DDF					GSE194315-DUF		GSE 194315 -DDF
Cluster	Cell Type	Up-regulated first ten DEGs				Recon3D	13543	3399	1000				Recon3D	13543	3399	1000			Cell Type	Pathway Name	bonferroni	Pathway Name	bonferroni			Cell Type	Pathway Name	bonferroni	Pathway Name	bonferroni
0	CD4 Memory	TRAC, RP3-476K8.4, CCR7, IL7R, LTB, AC007969.5, LDHB, RP11-425L10.1, RP11-864N7.2, RPL18AP3			1	B Memory HC	4319	4520	7100			1	B Intermediate HC	5044	4980	7166.67			B Memory	Purine metabolism	0	Purine metabolism	0			B Memory	Arachidonic acid metabolism	1.82652e-09	Pyrimidine metabolism	4.58017e-06
1	CD14 MonO	LYZ, CST3, FTH1P10, LST1, AIF1, FCN1, CTSS, S100A9, S100A8, MNDA				B Memory AS	4233	4496	4000				B Intermediate AS	4991	4970	8000				Pyrimidine metabolism	0	Citrate cycle (TCA cycle)	1.20922e-08				Teichoic acid biosynthesis	3.53327e-06	Citrate cycle (TCA cycle)	0.00886067
2	NK (Natural Killer)	FGFBP2, SPON2, PTGDS, NKG7, KLRF1, PRF1, KLRD1, CST7, GNLY, CLIC3			2	B Naïve HC	4005	4539	6000			2	B Memory HC	3904	4251	8000				Arachidonic acid metabolism	2.1921e-10	Pyruvate metabolism	1.25955e-05				Glycerophospholipid metabolism	3.53327e-06	Pentose and glucuronate interconversions	0.00886067
3	CD8 T Cells	TRGC2, CCL5, TRGC1, IL32, RP11-761N21.2, CD3G, CD3D, KLRG1, RP11-632C17--A.1, RP4-706A16.3				B Naïve AS	4539	4785	5000				B Memory AS	3891	4245	5500				Teichoic acid biosynthesis	6.18323e-05	Glyoxylate and dicarboxylate metabolism	1.25955e-05				Glycolysis / Gluconeogenesis	0.00598095	Ascorbate and aldarate metabolism	0.00886067
4	NK (Natural Killer)	GNLY, GZMB, PRF1, CTSW, CLIC3, KLRD1, NKG7, KLRF1, GZMA, CCL4			3	CD4 Memory HC	4348	4506	4600			3	B Naive HC	3539	4121	5500				Glycerophospholipid metabolism	6.18323e-05	Carbon fixation pathways in prokaryotes	1.25955e-05				Purine metabolism	0.00598095	Arginine biosynthesis	0.00886067
5	B Memory	HLA-DRB6, TCL1A, MS4A1, CD79A, IGHD, CD79B, HLA-DQA1, CD74, IGHM, HLA-DRB5				CD4 Memory AS	4285	4447	4000				B Naive AS	4482	4561	4500				Pyruvate metabolism	6.18323e-05	Glycolysis / Gluconeogenesis	0.0121834				Pyrimidine metabolism	0.00598095	Purine metabolism	0.00886067
6	Cytotoxic T Cells	GZMK, KLRG1, CCL5, TRGC2, CD3D, LYAR, IL32, AC092580.4, HLA-J,CD3E			4	CD4 Naive HC	4374	4570	5000			4	CD4 Memory HC	4157	4302	5000				Citrate cycle (TCA cycle)	0.0310123	Galactose metabolism	0.0121834				Pyruvate metabolism	0.00598095	Alanine, aspartate and glutamate metabolism	0.00886067
7	CD4 Naive	CCR7, RPL7P9, RP11-761N21.2, EEF1G, RPS3AP6, RP11-632C17--A.1, RP4-706A16.3, RPL10P3, RP11-51O6.1, RP11-572P18.1				CD4 Naive AS	4652	4723	5000				CD4 Memory AS	3753	3965	3800				Pentose and glucuronate interconversions	0.0310123	Pyrimidine metabolism	0.0121834				One carbon pool by folate	0.00598095	D-Amino acid metabolism	0.00886067
8	B Naive	MS4A1, CD79A, CD79B, IGHD, BANK1, IGHM, CD74, HLA-DQB1, HLA-DQA1, HLA-DRA			5	CD8 T cells HC	4704	4894	7000			5	CD4 Naive HC	3610	3882	3000				Fatty acid degradation	0.0310123	Amino sugar and nucleotide sugar metabolism	0.0121834				Carbon fixation pathways in prokaryotes	0.00598095	Arachidonic acid metabolism	0.00886067
9	CD16 Mono	RP11.1143G9.4, S100A12, VCAN, CYP1B1, CD14, HLADRB6, MNDA, CSTA, TMEM176B, FCN1				CD8 T cells AS	4650	4886	5333.33				CD4 Naive AS	3430	3783	3000				Cysteine and methionine metabolism	0.0310123	Arachidonic acid metabolism	0.0121834						Pyruvate metabolism	0.00886067
10	Plasma Cells	JCHAIN, IGHA2, AL928768.3, MZB1, DERL3, RGS1, TNFRSF17, IGHA1, SSR4, ANKRD28			6	CD14 Mono HC	5334	5113	7000			6	CD4 TCM HC	4248	4407	5000				Glyoxylate and dicarboxylate metabolism	0.0310123	Riboflavin metabolism	0.0121834						Glyoxylate and dicarboxylate metabolism	0.00886067
11	SG2M	KIAA0101, TYMS, TK1, MKI67, RRM2, TOP2A, UBE2C, BIRC5, GINS2, ZWINT				CD14 Mono AS	4867	5037	7000				CD4 TCM AS	4057	4299	5000				One carbon pool by folate	0.0310123								Methane metabolism	0.00886067
12	Plasmacytoid Dendritic Cells (pDCs)	LILRA4, ITM2C, PLD4, SERPINF1, TCF4, MZB1, APP, UGCG, PPP1R14B, DERL3			7	CD16 Mono HC	5007	4911	6666.67			7	CD8 NAIVE HC	3676	4036	5000				Carbon fixation in photosynthetic organisms	0.0310123								Carbon fixation in photosynthetic organisms	0.00886067
DS2- GSE194315						CD16 Mono AS	5031	4933	5333.33				CD8 NAIVE AS	3465	3771	3666.67				Carbon fixation pathways in prokaryotes	0.0310123								Carbon fixation pathways in prokaryotes	0.00886067
Cluster	Cell Type	Up-regulated first ten DEGs			8	Cytotoxic T cells HC	4626	4679	4800			8	CD8 TEM HC	3802	4314	3800				Biosynthesis of various plant secondary metabolites	0.0310123								Nitrogen metabolism	0.00886067
0	CD4 Naive	TCF7, LEF1, CCR7, MAL, PIK3IP1, LDHB, RCAN3, NOSIP, RPS3A				Cytotoxic T cells AS	4675	4676	5000				CD8 TEM AS	3744	4226	4600			B Naïve	Purine metabolism	1.07164e-11	Purine metabolism	1.64913e-12			B Naïve	Pyrimidine metabolism	3.35879e-06	Glycolysis / Gluconeogenesis	7.63362e-07
1	CD4 Memory	IL7R, LTB, IL32, TRAC, ITGB1, CD69, LDHB, TRBC2, AQP3, TNFAIP3			9	NK HC	4785	4756	5000			9	CD14 Mono HC	4729	4953	8250				Pyrimidine metabolism	1.20922e-08	Glycerophospholipid metabolism	2.79052e-09				Glyoxylate and dicarboxylate metabolism	3.35879e-06	Pentose phosphate pathway	0.00258436
2	CD14 Monocytes	S100A8, S100A9, LYZ, S100A12, VCAN, CXCL8, MNDA, FCN1, CTSS, CD14				NK AS	4864	4779	5800				CD14 Mono AS	5047	4969	9000				Arachidonic acid metabolism	1.20922e-08	One carbon pool by folate	2.79052e-09				Pentose and glucuronate interconversions	0.00649782	Fatty acid degradation	0.00258436
3	CD16 Monocytes	AP000769.1, NEAT1, VCAN, PSAP, CTSS, LYZ, FCN1, S100A9, HLA-DRA, CST3			10	pDC HC	5466	5058	1000			10	CD16 Mono HC	3761	4296	6000				Pentose phosphate pathway	1.25955e-05	Carbon fixation pathways in prokaryotes	4.19849e-06				Ascorbate and aldarate metabolism	0.00649782	Purine metabolism	0.00258436
4	CD8 TEM (Effector Memory T cells)	CCL5, GZMH, NKG7, GZMK, CD8A, TRGC2, CD8B, GZMA, CST7, DUSP2				pDC AS	6067	5530	4000				CD16 Mono AS	3685	4241	3800				Carbon fixation pathways in prokaryotes	1.25955e-05	Pentose phosphate pathway	0.00568559				Arginine biosynthesis	0.00649782	Arachidonic acid metabolism	0.00258436
5	NK (Natural Killer Cells)	GNLY, NKG7, GZMB, FGFBP2, PRF1, KLRD1, KLRF1, CST7, SPON2, GZMA			11	Plasma HC	2793	3487	3000			11	cDC2 HC	5035	4924	8000				Citrate cycle (TCA cycle)	0.0121834	Fatty acid elongation	0.00568559				Alanine, aspartate and glutamate metabolism	0.00649782	Pyruvate metabolism	0.00258436
6	CD8 Naive	CD8B,RP11-291B21.2, CD8A, OXNAD1, NUCB2, LEF1, RPS12, EEF1B2, NELL2, RPS3A				Plasma AS	2861	3498	5000				cDC2 AS	5099	4856	9000				Pentose and glucuronate interconversions	0.0121834						Cysteine and methionine metabolism	0.00649782	Carbon fixation in photosynthetic organisms	0.00258436
7	B Naive	IGHD,CD79A,IGHM,IGKC,MS4A1,IGLC2,CD79B,TCL1A,RALGPS2,BANK1			12	SG2M HC	4782	4791	8000			12	Erythrocytes HC	3219	3847	5000				Ascorbate and aldarate metabolism	0.0121834						Arachidonic acid metabolism	0.00649782
8	Intermediate Monocytes	S100A8,CXCL8,IL1B,S100A9,S100A12,LYZ,MNDA,EGR1,VCAN,FCN1				SG2M AS	4929	4931	10000				Erythrocytes AS	2989	3606	4000				Glutathione metabolism	0.0121834						Butanoate metabolism	0.00649782
9	CD4 TCM (central memory T cells)	KLRB1, GZMK, DUSP2, TRDC, TRGC1, CCL5,KLRG1,LYAR,GZMA,NCR3										13	HSPC HC	5537	5524	8000				Propanoate metabolism	0.0121834						One carbon pool by folate	0.00649782
10	Neutrophil	IFITM3, TYMP, LYZ, CTSS, ISG15, S100A9, FCN1, APOBEC3A, DUSP6, CD14											HSPC AS	4627	4844	4000				One carbon pool by folate	0.0121834						Nitrogen metabolism	0.00649782
11	B Memory	MS4A1,CD79A, IGKC, IGLC2, IGLC3, BANK1, RALGPS2, CD74, IGHM, CD79B										14	Intermediate Monocytes HC	5094	4984	7000			CD4 Memory	Purine metabolism	0	Purine metabolism	1.89417e-08			B Intermediate	Purine metabolism	0	Purine metabolism	0
12	Non-classical Monocytes	IFITM3, FCGR3A, CDKN1C, LST1, AIF1, MS4A7, LINC01272, SAT1, FCER1G, COTL1											Intermediate Monocytes AS	5007	4970	6000				Carbon fixation pathways in prokaryotes	5.9952e-15	Arachidonic acid metabolism	1.89417e-08				Pyrimidine metabolism	0	Pentose phosphate pathway	1.57042e-07
13	CDC1 (Conventional dendritic cells type 1 )	HLA-DQA1, HLA-DPB1, HLA-DPA1, HLA-DRA, HLA-DRB1, HLA-DQB1, CST3, FCER1A, HLA-DRB5, CD74										15	Neutrophils HC	4728	4956	7666.67				Pyrimidine metabolism	5.9952e-15	Pyrimidine metabolism	1.83207e-05				Glycolysis / Gluconeogenesis	5.9e-10	Arginine biosynthesis	8.86045e-05
14	Plasmacytoid DC (dendritic cells)	PTGDS, TCF4, JCHAIN, CCDC50, PPP1R14B, IRF8, UGCG, PLD4, ITM2C, GZMB											Neutrophils AS	5136	5021	8000				Pyruvate metabolism	2.68285e-12	Glycolysis / Gluconeogenesis	0.0165399				Pyruvate metabolism	5.9e-10	Pyrimidine metabolism	8.86045e-05
15	Platelet	PPBP, PF4, NRGN, GNG11, TUBB1, SDPR, HIST1H2AC, TSC22D1, CLU, GP9										16	NK HC	4141	4506	4333.33				Fatty acid degradation	2.68285e-12	Citrate cycle (TCA cycle)	0.0165399				Glyoxylate and dicarboxylate metabolism	2.76e-07	Alanine, aspartate and glutamate metabolism	8.86045e-05
16	Erythrocytes	HBB, HBA2, HBA1, HBD, ALAS2, AHSP, HBM, SNCA, CA1, SLC4A1											NK AS	4007	4424	4600				Citrate cycle (TCA cycle)	1.13517e-09	Pentose phosphate pathway	0.0165399				Carbon fixation pathways in prokaryotes	0.000124406	Carbon fixation in photosynthetic organisms	8.86045e-05
17	B Intermediate	MS4A1, CD79A, IGHD, CD22, BANK1, LINC00926, IGHM, VPREB3, PAX5, FCRL1,										17	NK Proliferating HC	4936	4744	7666.67				Pentose phosphate pathway	4.65763e-07	Galactose metabolism	0.0165399				Inositol phosphate metabolism	0.000124406	Valine, leucine and isoleucine degradation	8.86045e-05
18	NK Proliferating	MKI67, KIAA0101, CENPF, TOP2A, TYMS, NUSAP1, BIRC5, ASPM, MCM4, TPX2											NK Proliferating AS	4867	4690	7000				Glyoxylate and dicarboxylate metabolism	4.65763e-07	Fatty acid elongation	0.0165399				Terpenoid backbone biosynthesis	0.000124406	Butanoate metabolism	8.86045e-05
19	Plasmablast	MT-CO3, MT-ND5, MT-ND3, MT-ND4, MT-ND1, MT-ND2, MT-CYB, MT-ATP6, MT-CO2, MT-CO1										18	Non Classical Mono HC	4810	5041	8000				Arachidonic acid metabolism	4.65763e-07	Fatty acid degradation	0.0165399				Fatty acid degradation	0.000124406	Arachidonic acid metabolism	8.86045e-05
20	Plasma Cells	MZB1, IGHA2, DERL3, TNFRSF17, AL928768.3, TXNDC5, TNFRSF13B, DENND5B, NT5DC2, IGF1											Non Classical Mono AS	4686	5012	7000				Butanoate metabolism	4.65763e-07	Starch and sucrose metabolism	0.0165399				Citrate cycle (TCA cycle)	0.000124406	Glycolysis / Gluconeogenesis	0.0479953
21	HSPC (Hematopoietic Stem Cells)	PRSS57, CYTL1, CPA3, EGFL7, RP11-354E11.2, GATA2, SMIM24, HPGDS, CRHBP, NPR3										19	Plasmablast HC	2678	2947	2000				Tryptophan metabolism	0.000185497	Amino sugar and nucleotide sugar metabolism	0.0165399						Retinol metabolism	0.0479953
													Plasmablast AS	1919	2254	2000				Glycolysis / Gluconeogenesis	0.000185497	Pyruvate metabolism	0.0165399						Methane metabolism	0.0479953
												20	Plasmacells HC	4724	4794	4333.33				Lysine degradation	0.000185497	Carbon fixation in photosynthetic organisms	0.0165399						One carbon pool by folate	0.0479953
													Plasmacells AS	3878	4326	3000				Carbon fixation in photosynthetic organisms	0.000185497	Riboflavin metabolism	0.0165399						Propanoate metabolism	0.0479953
												21	PlasmacytoidDC HC	4931	4805	4000			CD4 Naïve	Pyrimidine metabolism	2.65787e-13	Pyrimidine metabolism	5.18718e-11						Glyoxylate and dicarboxylate metabolism	0.0479953
													PlasmacytooidDC AS	4928	4800	6000				Fatty acid degradation	1.71549e-10	Glycolysis / Gluconeogenesis	4.13142e-08						Teichoic acid biosynthesis	0.0479953
												22	Platelet HC	3871	4274	5000				Purine metabolism	1.71549e-10	Pentose phosphate pathway	4.13142e-08						Glycerophospholipid metabolism	0.0479953
													Platelet AS	3474	4186	4000				Pyruvate metabolism	1.05581e-07	Purine metabolism	4.13142e-08						Terpenoid backbone biosynthesis	0.0479953
																				Carbon fixation pathways in prokaryotes	6.21595e-05	One carbon pool by folate	4.13142e-08						Glutathione metabolism	0.0479953
																				Pentose and glucuronate interconversions	6.21595e-05	Citrate cycle (TCA cycle)	3.10797e-05						D-Amino acid metabolism	0.0479953
																				Lysine degradation	6.21595e-05	Arachidonic acid metabolism	3.10797e-05						Tyrosine metabolism	0.0479953
																				Butanoate metabolism	6.21595e-05	Methane metabolism	3.10797e-05						Cysteine and methionine metabolism	0.0479953
																				Arachidonic acid metabolism	6.21595e-05	Carbon fixation pathways in prokaryotes	3.10797e-05						Glycine	0.0479953
																				Tryptophan metabolism	6.21595e-05	Fatty acid elongation	0.0221517						Pyruvate metabolism	0.0479953
																				Glyoxylate and dicarboxylate metabolism	0.0350735	Fatty acid degradation	0.0221517						Nitrogen metabolism	0.0479953
																				Aminobenzoate degradation	0.0350735	Glycine	0.0221517			CD14 Mono	Purine metabolism	5.6466e-10	Purine metabolism	1.16906e-11
																				Glycolysis / Gluconeogenesis	0.0350735	Pyruvate metabolism	0.0221517				Pyrimidine metabolism	5.6466e-10	Pyrimidine metabolism	1.37405e-05
																				Benzoate degradation	0.0350735	Propanoate metabolism	0.0221517				Glycerophospholipid metabolism	5.6466e-10	Arachidonic acid metabolism	1.37405e-05
																				Ascorbate and aldarate metabolism	0.0350735	Carbon fixation in photosynthetic organisms	0.0221517				Glycolysis / Gluconeogenesis	2.63637e-07	One carbon pool by folate	1.37405e-05
																				Pentose phosphate pathway	0.0350735						Pentose phosphate pathway	2.63637e-07	Pantothenate and CoA biosynthesis	1.37405e-05
																				Citrate cycle (TCA cycle)	0.0350735						Arachidonic acid metabolism	2.63637e-07	Citrate cycle (TCA cycle)	0.013291
																				Amino sugar and nucleotide sugar metabolism	0.0350735						Carbon fixation in photosynthetic organisms	0.000118997	Pentose phosphate pathway	0.013291
																				Histidine metabolism	0.0350735						Fatty acid degradation	0.000118997	Cysteine and methionine metabolism	0.013291
																			CD8 T	Pyrimidine metabolism	0	Purine metabolism	0				Inositol phosphate metabolism	0.000118997	Tyrosine metabolism	0.013291
																				Citrate cycle (TCA cycle)	5.1581e-12	Carbon fixation pathways in prokaryotes	1.79856e-14						beta-Alanine metabolism	0.013291
																				Purine metabolism	5.1581e-12	Pyrimidine metabolism	1.79856e-14						Propanoate metabolism	0.013291
																				Valine, leucine and isoleucine degradation	5	Glycolysis / Gluconeogenesis	2.37826e-09						Methane metabolism	0.013291
																				Pyruvate metabolism	5.1581e-12	Citrate cycle (TCA cycle)	2.37826e-09			CD16 Mono	Purine metabolism	7.49401e-13	Glycerophospholipid metabolism	7.6105e-10
																				Carbon fixation pathways in prokaryotes	1.83746e-09	Arachidonic acid metabolism	2.37826e-09				Valine, leucine and isoleucine degradation	1.44962e-09	Arachidonic acid metabolism	2.06108e-06
																				Glycolysis / Gluconeogenesis	6.37929e-07	Fatty acid degradation	8.05039e-07				Pyrimidine metabolism	0.00369194	Citrate cycle (TCA cycle)	0.00465185
																				Carbon fixation in photosynthetic organisms	6.37929e-07	One carbon pool by folate	8.05039e-07				Glycerophospholipid metabolism	0.00369194	Pyrimidine metabolism	0.00465185
																				Fatty acid degradation	6.37929e-07	Pyruvate metabolism	0.000265879				Riboflavin metabolism	0.00369194	Pyruvate metabolism	0.00465185
																				Glyoxylate and dicarboxylate metabolism	6.37929e-07	Butanoate metabolism	0.000265879						Glyoxylate and dicarboxylate metabolism	0.00465185
																				Fatty acid elongation	0.000215955	Tryptophan metabolism	0.000265879						Methane metabolism	0.00465185
																						Glyoxylate and dicarboxylate metabolism	0.000265879						Carbon fixation in photosynthetic organisms	0.00465185
																						Methane metabolism	0.000265879						Carbon fixation pathways in prokaryotes	0.00465185
																						Pentose phosphate pathway	0.000265879			CD4 Memory	Pyrimidine metabolism	0	Purine metabolism	9.59233e-14
																						Lysine degradation	0.000265879				Purine metabolism	0	Pyrimidine metabolism	7.68925e-11
																			CD14 Mono	Glycolysis / Gluconeogenesis	0	Purine metabolism	0				Glycolysis / Gluconeogenesis	1.66755e-07	Citrate cycle (TCA cycle)	5.78398e-08
																				Purine metabolism	0	Pyrimidine metabolism	0				Carbon fixation pathways in prokaryotes	1.66755e-07	Glyoxylate and dicarboxylate metabolism	5.78398e-08
																				Pyrimidine metabolism	0	Pentose phosphate pathway	2.38403e-11				Glycerophospholipid metabolism	1.66755e-07	Carbon fixation pathways in prokaryotes	4.12215e-05
																				Pyruvate metabolism	0	Glycerophospholipid metabolism	1.648e-06				Pentose and glucuronate interconversions	8.06437e-05	Carbon fixation in photosynthetic organisms	0.0279111
																				Citrate cycle (TCA cycle)	5.72875e-14	Carbon fixation in photosynthetic organisms	1.648e-06				Citrate cycle (TCA cycle)	8.06437e-05	Methane metabolism	0.0279111
																				Carbon fixation pathways in prokaryotes	5.72875e-14	Methane metabolism	1.648e-06				Pyruvate metabolism	8.06437e-05	One carbon pool by folate	0.0279111
																				Arachidonic acid metabolism	7.62401e-12	Fatty acid degradation	1.648e-06				Glyoxylate and dicarboxylate metabolism	8.06437e-05	Propanoate metabolism	0.0279111
																				Carbon fixation in photosynthetic organisms	1.04233e-09	Arachidonic acid metabolism	1.648e-06				Carbon fixation in photosynthetic organisms	8.06437e-05	Arachidonic acid metabolism	0.0279111
																				Fatty acid degradation	1.04233e-09	Tyrosine metabolism	1.648e-06				Fatty acid degradation	0.0376578	Pantothenate and CoA biosynthesis	0.0279111
																				Valine, leucine and isoleucine degradation	1.04233e-09	Propanoate metabolism	0.000421048				beta-Alanine metabolism	0.0376578	Amino sugar and nucleotide sugar metabolism	0.0279111
																				Methane metabolism	1.41122e-07	Glyoxylate and dicarboxylate metabolism	0.000421048				Arachidonic acid metabolism	0.0376578	Starch and sucrose metabolism	0.0279111
																				Butanoate metabolism	1.41122e-07	Glycolysis / Gluconeogenesis	0.000421048				One carbon pool by folate	0.0376578	beta-Alanine metabolism	0.0279111
																				Glyoxylate and dicarboxylate metabolism	1.41122e-07	Cysteine and methionine metabolism	0.000421048				Methane metabolism	0.0376578	Arginine and proline metabolism	0.0279111
																				Propanoate metabolism	1.89187e-05	Pentose and glucuronate interconversions	0.000421048				Steroid hormone biosynthesis	0.0376578	Galactose metabolism	0.0279111
																				Tyrosine metabolism	1.89187e-05	Citrate cycle (TCA cycle)	0.000421048				Pantothenate and CoA biosynthesis	0.0376578	Pyruvate metabolism	0.0279111
																				Biosynthesis of unsaturated fatty acids	1.89187e-05					CD4 Naïve	Purine metabolism	0	Glycolysis / Gluconeogenesis	7.79719e-06
																				Lysine degradation	0.00251155						Pyrimidine metabolism	1.09929e-08	Pyrimidine metabolism	7.79719e-06
																				Riboflavin metabolism	0.00251155						Arachidonic acid metabolism	1.14504e-05	Pyruvate metabolism	7.79719e-06
																				Tryptophan metabolism	0.00251155						Glycolysis / Gluconeogenesis	0.0110758	Citrate cycle (TCA cycle)	0.010559
																				beta-Alanine metabolism	0.00251155						Pentose phosphate pathway	0.0110758	Pentose phosphate pathway	0.010559
																				Pentose phosphate pathway	0.00251155						Galactose metabolism	0.0110758	Steroid biosynthesis	0.010559
																				Pantothenate and CoA biosynthesis	0.00251155						Fatty acid degradation	0.0110758	Arginine biosynthesis	0.010559
																				One carbon pool by folate	0.00251155						Amino sugar and nucleotide sugar metabolism	0.0110758	Purine metabolism	0.010559
																				Teichoic acid biosynthesis	0.00251155						Pyruvate metabolism	0.0110758	Butanoate metabolism	0.010559
																				Inositol phosphate metabolism	0.00251155						Carbon fixation in photosynthetic organisms	0.0110758	Methane metabolism	0.010559
																				Glycerophospholipid metabolism	0.00251155								Carbon fixation in photosynthetic organisms	0.010559
																				Sphingolipid metabolism	0.00251155								Nitrogen metabolism	0.010559
																			CD16 Mono	Glycolysis / Gluconeogenesis	0	Pyruvate metabolism	0			CD4 TCM	Purine metabolism	0	Purine metabolism	2.35589e-12
																				Purine metabolism	0	Pyrimidine metabolism	0				Pyrimidine metabolism	1.32672e-12	Pyrimidine metabolism	5.99784e-06
																				Pyrimidine metabolism	0	Purine metabolism	0				Pyruvate metabolism	6.41659e-10	beta-Alanine metabolism	5.99784e-06
																				Pyruvate metabolism	0	Carbon fixation in photosynthetic organisms	3.82687e-11				Carbon fixation pathways in prokaryotes	2.99588e-07	Arachidonic acid metabolism	5.99784e-06
																				Citrate cycle (TCA cycle)	5.73e-14	Glyoxylate and dicarboxylate metabolism	9.4205e-09				Butanoate metabolism	2.99588e-07	Glycolysis / Gluconeogenesis	0.00812228
																				Carbon fixation pathways in prokaryotes	5.73e-14	Arachidonic acid metabolism	9.4205e-09				Fatty acid degradation	2.99588e-07	Pentose phosphate pathway	0.00812228
																				Arachidonic acid metabolism	7.62e-12	Pentose phosphate pathway	9.4205e-09				Glycerophospholipid metabolism	2.99588e-07	Cysteine and methionine metabolism	0.00812228
																				Carbon fixation in photosynthetic organisms	1.04e-09	Citrate cycle (TCA cycle)	9.4205e-09				Glyoxylate and dicarboxylate metabolism	0.000135224	Arginine and proline metabolism	0.00812228
																				Fatty acid degradation	1.04e-09	Carbon fixation pathways in prokaryotes	9.4205e-09				Arachidonic acid metabolism	0.000135224	Pyruvate metabolism	0.00812228
																				Methane metabolism	1.41e-07	Methane metabolism	2.27774e-06				Lysine degradation	0.000135224	Pantothenate and CoA biosynthesis	0.00812228
																				Butanoate metabolism	1.41e-07	Glycolysis / Gluconeogenesis	2.27774e-06				Tryptophan metabolism	0.000135224
																				Glyoxylate and dicarboxylate metabolism	1.41e-07	Fatty acid degradation	0.000541103				Amino sugar and nucleotide sugar metabolism	0.000135224
																				Propanoate metabolism	1.89187e-05	Glycerophospholipid metabolism	0.000541103			CD8 Naïve	Purine metabolism	4.59255e-12	Methane metabolism	6.5431e-07
																				Tyrosine metabolism	1.89187e-05	One carbon pool by folate	0.000541103				Pyrimidine metabolism	6.90985e-09	Glycolysis / Gluconeogenesis	0.00295356
																				Biosynthesis of unsaturated fatty acids	1.89187e-05	Teichoic acid biosynthesis	0.000541103				Glyoxylate and dicarboxylate metabolism	9.35663e-06	Citrate cycle (TCA cycle)	0.00295356
																				Lysine degradation	0.00251155						Citrate cycle (TCA cycle)	0.0115189	Pentose and glucuronate interconversions	0.00295356
																				Riboflavin metabolism	0.00251155						Cysteine and methionine metabolism	0.0115189	Tyrosine metabolism	0.00295356
																				Tryptophan metabolism	0.00251155						Arginine and proline metabolism	0.0115189	Pyruvate metabolism	0.00295356
																				beta-Alanine metabolism	0.00251155						Histidine metabolism	0.0115189	Glyoxylate and dicarboxylate metabolism	0.00295356
																				Pentose phosphate pathway	0.00251155						beta-Alanine metabolism	0.0115189	Carbon fixation in photosynthetic organisms	0.00295356
																				Pantothenate and CoA biosynthesis	0.00251155						Pyruvate metabolism	0.0115189	Carbon fixation pathways in prokaryotes	0.00295356
																				One carbon pool by folate	0.00251155						Methane metabolism	0.0115189
																				Teichoic acid biosynthesis	0.00251155						Carbon fixation in photosynthetic organisms	0.0115189
																				Inositol phosphate metabolism	0.00251155						Carbon fixation pathways in prokaryotes	0.0115189
																				Glycerophospholipid metabolism	0.00251155						Biosynthesis of various plant secondary metabolites	0.0115189
																				Sphingolipid metabolism	0.00251155					CD8 TEM	Purine metabolism	4.4964e-13	Valine, leucine and isoleucine degradation	1.93e-11
																			Cytotoxic T	Purine metabolism	0	Purine metabolism	0				Methane metabolism	2.7481e-06	Pyrimidine metabolism	0.000590711
																				Valine	5	Arachidonic acid metabolism	2.22045e-15			CDC2	Purine metabolism	0	Purine metabolism	0
																				Carbon fixation pathways in prokaryotes	1.79756e-12	Pyrimidine metabolism	1.06137e-12				Pyrimidine metabolism	0	Pyrimidine metabolism	0
																				Fatty acid degradation	7.84807e-10	Pentose phosphate pathway	5.13327e-10				Arachidonic acid metabolism	4.5427e-12	Pyruvate metabolism	0
																				Glycerophospholipid metabolism	7.84807e-10	Fatty acid degradation	2.3967e-07				Pyruvate metabolism	1.66247e-09	Citrate cycle (TCA cycle)	8.6704e-12
																				Pyruvate metabolism	7.84807e-10	Glycolysis / Gluconeogenesis	0.000108179				Glycerophospholipid metabolism	1.66247e-09	Glyoxylate and dicarboxylate metabolism	8.6704e-12
																				Citrate cycle (TCA cycle)	3.32072e-07	Methane metabolism	0.000108179				Glycolysis / Gluconeogenesis	0.000205671	Glycolysis / Gluconeogenesis	2.79535e-09
																				Butanoate metabolism	3.32072e-07	Pyruvate metabolism	0.000108179				Citrate cycle (TCA cycle)	0.000205671	Arachidonic acid metabolism	2.79535e-09
																				Glyoxylate and dicarboxylate metabolism	3.32072e-07	One carbon pool by folate	0.0472569				Pentose phosphate pathway	0.000205671	Carbon fixation pathways in prokaryotes	2.79535e-09
																				Pyrimidine metabolism	0.00013626	Glyoxylate and dicarboxylate metabolism	0.0472569				Carbon fixation pathways in prokaryotes	0.000205671	Carbon fixation in photosynthetic organisms	8.80209e-07
																				Lysine degradation	0.00013626	Glutathione metabolism	0.0472569				Fatty acid degradation	0.000205671	Arginine biosynthesis	8.80209e-07
																				Tryptophan metabolism	0.00013626	Glycine, serine and threonine mectabolism	1				Amino sugar and nucleotide sugar metabolism	0.000205671	Methane metabolism	0.000270884
																				Pantothenate and CoA biosynthesis	0.00013626	Cysteine and methionine metabolism	0.0472569						Nitrogen metabolism	0.000270884
																				Propanoate metabolism	0.00013626	Carbon fixation in photosynthetic organisms	0.0472569						Tyrosine metabolism	0.000270884
																						Alanine, aspartate and glutamate metabolism	1						Streptomycin biosynthesis	0.0815181
																						Steroid biosynthesis	0.0472569						Neomycin	0.0815181
																						Pentose and glucuronate interconversions	0.0472569						Glycerolipid metabolism	0.0815181
																						Citrate cycle (TCA cycle)	0.0472569						Arginine and proline metabolism	0.0815181
																						Histidine metabolism	0.0472569						Cysteine and methionine metabolism	0.0815181
																						Carbon fixation pathways in prokaryotes	0.0472569						One carbon pool by folate	0.0815181
																			NK	Purine metabolism	0	Purine metabolism	0						Fructose and mannose metabolism	0.0815181
																				Pyrimidine metabolism	0	Arachidonic acid metabolism	1.46549e-14						Starch and sucrose metabolism	0.0815181
																				Arachidonic acid metabolism	3.02829e-09	Pyrimidine metabolism	5.58109e-12						beta-Alanine metabolism
																				Glyoxylate and dicarboxylate metabolism	3.02829e-09	Pyruvate metabolism	5.58109e-12			Erythroytctes	Pyrimidine metabolism	1.93283e-11	Purine metabolism	7.38389e-05
																				Citrate cycle (TCA cycle)	9.5356e-07	Glycolysis / Gluconeogenesis	1.93784e-09				Nicotinate and nicotinamide metabolism	0.000590711
																				Pentose phosphate pathway	9.5356e-07	Citrate cycle (TCA cycle)	6.55958e-07			HSPC	Pyruvate metabolism	0	Purine metabolism	2.9976e-15
																				Fatty acid degradation	9.5356e-07	Valine, leucine and isoleucine degradation	6.55958e-07				Purine metabolism	0	Arachidonic acid metabolism	2.9976e-15
																				Carbon fixation pathways in prokaryotes	9.5356e-07	Pentose phosphate pathway	0.000216642				Pyrimidine metabolism	0	Carbon fixation in photosynthetic organisms	6.92992e-10
																				Carbon fixation in photosynthetic organisms	0.000293458	Carbon fixation pathways in prokaryotes	0.000216642				Glycolysis / Gluconeogenesis	1.27411e-08	Methane metabolism	6.92992e-10
																				One carbon pool by folate	0.000293458	Glyoxylate and dicarboxylate metabolism	0.000216642				Arachidonic acid metabolism	1.27411e-08	Pyrimidine metabolism	3.23555e-07
																				Butanoate metabolism	0.000293458		0.0698516				Glycerophospholipid metabolism	1.27411e-08	Butanoate metabolism	3.23555e-07
																				Propanoate metabolism	0.000293458						Valine, leucine and isoleucine degradation	1.27411e-08	Valine	3
																				Pyruvate metabolism	0.000293458						Carbon fixation pathways in prokaryotes	2.92398e-06	Glycolysis / Gluconeogenesis	0.000146042
																				Glycolysis / Gluconeogenesis	0.000293458						Methane metabolism	2.92398e-06	Citrate cycle (TCA cycle)	0.000146042
																				Inositol phosphate metabolism	0.000293458						Glyoxylate and dicarboxylate metabolism	2.92398e-06	Carbon fixation pathways in prokaryotes	0.000146042
																			pDC	Purine metabolism	0	Pyrimidine metabolism	0				Biosynthesis of unsaturated fatty acids	2.92398e-06	Fatty acid degradation	0.000146042
																				Carbon fixation pathways in prokaryotes	0	Arachidonic acid metabolism	0				Citrate cycle (TCA cycle)	2.92398e-06	Glyoxylate and dicarboxylate metabolism	0.000146042
																				Pyrimidine metabolism	4.08007e-13	Purine metabolism	3.23186e-13				Fatty acid degradation	0.000659893	Pyruvate metabolism	0.000146042
																				Valine, leucine and isoleucine degradation	4.08007e-13	Citrate cycle (TCA cycle)	7.59623e-11				Terpenoid backbone biosynthesis	0.000659893
																				Pyruvate metabolism	4.08007e-13	Tyrosine metabolism	7.59623e-11				Pantothenate and CoA biosynthesis	0.000659893
																				Citrate cycle (TCA cycle)	8.90971e-11	Carbon fixation in photosynthetic organisms	7.59623e-11				Butanoate metabolism	0.000659893
																				Glyoxylate and dicarboxylate metabolism	1.91475e-08	Methane metabolism	7.59623e-11				Steroid biosynthesis	0.000659893
																				Pentose phosphate pathway	1.91475e-08	Glyoxylate and dicarboxylate metabolism	1.74313e-08			Intermediate Monocytes	Purine metabolism	0	Purine metabolism	0
																				Arachidonic acid metabolism	1.91475e-08	Carbon fixation pathways in prokaryotes	1.74313e-08				Pyrimidine metabolism	4.44089e-15	Pyrimidine metabolism	1.77636e-15
																				One carbon pool by folate	1.91475e-08	Pyruvate metabolism	3.93367e-06				Arachidonic acid metabolism	4.44089e-15	Pyruvate metabolism	4.10662e-10
																				Cysteine and methionine metabolism	1.91475e-08	Glycolysis / Gluconeogenesis	3.93367e-06				Methane metabolism	3.16259e-07	Tyrosine metabolism	1.91736e-07
																				Tyrosine metabolism	1.91475e-08	One carbon pool by folate	3.93367e-06				Tyrosine metabolism	3.16259e-07	Arachidonic acid metabolism	1.91736e-07
																				Fatty acid degradation	4.0509e-06	Glycerophospholipid metabolism	3.93367e-06				Glycolysis / Gluconeogenesis	0.000129771	Glycolysis / Gluconeogenesis	8.65434e-05
																				Butanoate metabolism	4.0509e-06	Alanine, aspartate and glutamate metabolism	0.000873209				Carbon fixation in photosynthetic organisms	0.000129771	Pentose phosphate pathway	8.65434e-05
																				Carbon fixation in photosynthetic organisms	4.0509e-06	Cysteine and methionine metabolism	0.000873209				Cysteine and methionine metabolism	0.000129771	Citrate cycle (TCA cycle)	0.0378055
																				Methane metabolism	4.0509e-06	Arginine and proline metabolism	0.000873209						Pentose and glucuronate interconversions	0.0378055
																				Glycolysis / Gluconeogenesis	0.000843896	Propanoate metabolism	0.000873209						Ascorbate and aldarate metabolism	0.0378055
																				Glutathione metabolism	0.000843896	Phenylalanine, tyrosine and tryptophan biosynthesis	0.000873209						Fatty acid degradation	0.0378055
																						Pentose and glucuronate interconversions	0.000873209						Cysteine and methionine metabolism	0.0378055
																						Pentose phosphate pathway	0.000873209						Glutathione metabolism	0.0378055
																			SG2M	Pyruvate metabolism	0	Purine metabolism	8.14016e-13						Propanoate metabolism	0.0378055
																				Purine metabolism	0	Pyrimidine metabolism	8.14016e-13						One carbon pool by folate	0.0378055
																				Pyrimidine metabolism	0	Glycerophospholipid metabolism	2.29533e-07						Carbon fixation in photosynthetic organisms	0.0378055
																				Carbon fixation in photosynthetic organisms	0	Arachidonic acid metabolism	2.29533e-07			Neutrophil	Purine metabolism	0	Purine metabolism	5.8468e-09
																				Carbon fixation pathways in prokaryotes	3.0008e-11	Glycolysis / Gluconeogenesis	0.000115115				Pentose phosphate pathway	1.44101e-10	Glycolysis / Gluconeogenesis	7.91715e-06
																				Pentose phosphate pathway	8.12603e-09	Fatty acid degradation	0.000115115				Glycerophospholipid metabolism	1.44101e-10	Pyruvate metabolism	7.91715e-06
																				Arachidonic acid metabolism	2.15738e-06	Alanine	0.000115115				Glycolysis / Gluconeogenesis	5.71867e-05	Fatty acid degradation	0.00974673
																				Glyoxylate and dicarboxylate metabolism	2.15738e-06	One carbon pool by folate	0.000115115				Cysteine and methionine metabolism	5.71867e-05	Arginine and proline metabolism	0.00974673
																				One carbon pool by folate	2.15738e-06	Pyruvate metabolism	0.000115115				Tyrosine metabolism	5.71867e-05	Tyrosine metabolism	0.00974673
																				Methane metabolism	2.15738e-06						Glutathione metabolism	5.71867e-05	beta-Alanine metabolism	0.00974673
																				Glycolysis / Gluconeogenesis	2.15738e-06						Carbon fixation pathways in prokaryotes	5.71867e-05	Glutathione metabolism	0.00974673
																				Fatty acid degradation	2.15738e-06						Glyoxylate and dicarboxylate metabolism	5.71867e-05	Arachidonic acid metabolism	0.00974673
																				Citrate cycle (TCA cycle)	2.15738e-06						Carbon fixation in photosynthetic organisms	0.0336705	One carbon pool by folate	0.00974673
																				Inositol phosphate metabolism	2.15738e-06						Methane metabolism	0.0336705	Carbon fixation pathways in prokaryotes	0.00974673
																				Propanoate metabolism	0.000561791						One carbon pool by folate	0.0336705
																											Teichoic acid biosynthesis	0.0336705
																											Arachidonic acid metabolism	0.0336705
																											Ascorbate and aldarate metabolism	0.0336705
																											Pentose and glucuronate interconversions	0.0336705
																											Citrate cycle (TCA cycle)	0.0336705
																											Pyruvate metabolism	0.0336705
																											Biosynthesis of various plant secondary metabolites	0.0336705
																										NK Proliferating	Purine metabolism	0	Citrate cycle (TCA cycle)	0
																											Pyrimidine metabolism	0	Pyrimidine metabolism	0
																											Arachidonic acid metabolism	1.62315e-13	Carbon fixation pathways in prokaryotes	6.41709e-14
																											Methane metabolism	4.10656e-11	Purine metabolism	1.8987e-11
																											Pyruvate metabolism	4.10656e-11	Pyruvate metabolism	1.8987e-11
																											Glyoxylate and dicarboxylate metabolism	1.02959e-08	Fatty acid degradation	5.58878e-09
																											Pentose phosphate pathway	1.02959e-08	Glyoxylate and dicarboxylate metabolism	5.58878e-09
																											One carbon pool by folate	1.02959e-08	One carbon pool by folate	1.61004e-06
																											Carbon fixation pathways in prokaryotes	1.02959e-08	Butanoate metabolism	1.61004e-06
																											Glutathione metabolism	2.53467e-06	Propanoate metabolism	1.61004e-06
																											Carbon fixation in photosynthetic organisms	2.53467e-06	Glycerophospholipid metabolism	1.61004e-06
																											Glycolysis / Gluconeogenesis	2.53467e-06	Glycolysis / Gluconeogenesis	0.0004542
																											Fatty acid degradation	2.53467e-06	Folate biosynthesis	0.0004542
																											Propanoate metabolism	0.000612892	Arachidonic acid metabolism	0.0004542
																											Amino sugar and nucleotide sugar metabolism	0.000612892	Terpenoid backbone biosynthesis	0.0004542
																											Citrate cycle (TCA cycle)	0.000612892	Starch and sucrose metabolism	0.0004542
																											Cysteine and methionine metabolism	0.000612892	beta-Alanine metabolism	0.0004542
																													Tryptophan metabolism	0.0004542
																													Lysine degradation	0.0004542
																													Cysteine and methionine metabolism	0.0004542
																										NK	Purine metabolism	1.16573e-14	Purine metabolism	1.75887e-09
																											Pyrimidine metabolism	1.64894e-08	Citrate cycle (TCA cycle)	0.00767924
																											Amino sugar and nucleotide sugar metabolism	1.71756e-05	Arginine biosynthesis	0.00767924
																											Citrate cycle (TCA cycle)	0.0166137	Glycerophospholipid metabolism	0.00767924
																											Alanine	0.0166137	Arachidonic acid metabolism	0.00767924
																											Cysteine and methionine metabolism	0.0166137	Pyruvate metabolism	0.00767924
																											Glutathione metabolism	0.0166137	Glyoxylate and dicarboxylate metabolism	0.00767924
																											Pyruvate metabolism	0.0166137	Methane metabolism	0.00767924
																											Glyoxylate and dicarboxylate metabolism	0.0166137	Carbon fixation in photosynthetic organisms	0.00767924
																											One carbon pool by folate	0.0166137	Carbon fixation pathways in prokaryotes	0.00767924
																											Methane metabolism	0.0166137	Porphyrin metabolism	0.00767924
																											Carbon fixation in photosynthetic organisms	0.0166137	Nitrogen metabolism	0.00767924
																											Carbon fixation pathways in prokaryotes	0.0166137
																											Pantothenate and CoA biosynthesis	0.0166137
																											Terpenoid backbone biosynthesis	0.0166137
																										Non-classical Monocytes	Purine metabolism	0	Purine metabolism	0
																											Pyrimidine metabolism	0	Pyrimidine metabolism	4.92939e-14
																											Arachidonic acid metabolism	1.43504e-09	Pentose phosphate pathway	3.30513e-08
																											Glycerophospholipid metabolism	5.25149e-07	Citrate cycle (TCA cycle)	0.0177213
																											Valine, leucine and isoleucine degradation	5.25149e-07	beta-Alanine metabolism	0.0177213
																											Amino sugar and nucleotide sugar metabolism	5.25149e-07	Glutathione metabolism	0.0177213
																											Glycolysis / Gluconeogenesis	0.000187133	Arachidonic acid metabolism	0.0177213
																											Carbon fixation pathways in prokaryotes	0.000187133	Pyruvate metabolism	0.0177213
																											Pyruvate metabolism	0.000187133	Glyoxylate and dicarboxylate metabolism	0.0177213
																											beta-Alanine metabolism	0.000187133	Propanoate metabolism	0.0177213
																											Arginine and proline metabolism	0.000187133	Pantothenate and CoA biosynthesis	0.0177213
																											Fatty acid degradation	0.000187133	Terpenoid backbone biosynthesis	0.0177213
																											Pantothenate and CoA biosynthesis	0.000187133
																										Plasmacytoid dc	Purine metabolism	0	Purine metabolism	0
																											Pyrimidine metabolism	0	Pyruvate metabolism	0
																											Alanine, aspartate and glutamate metabolism	4	Pyrimidine metabolism	2.1921e-10
																											Arachidonic acid metabolism	1.40895e-09	Arachidonic acid metabolism	1.18724e-07
																											Glycolysis / Gluconeogenesis	5.29923e-07	Citrate cycle (TCA cycle)	6.18323e-05
																											Arginine biosynthesis	5.29923e-07	Pentose phosphate pathway	6.18323e-05
																											Methane metabolism	5.29923e-07	Glyoxylate and dicarboxylate metabolism	6.18323e-05
																											Glycerophospholipid metabolism	5.29923e-07	Carbon fixation in photosynthetic organisms	6.18323e-05
																											Glyoxylate and dicarboxylate metabolism	5.29923e-07	Carbon fixation pathways in prokaryotes	6.18323e-05
																											Citrate cycle (TCA cycle)	0.000193937	Glycolysis / Gluconeogenesis	0.0310123
																											Carbon fixation pathways in prokaryotes	0.000193937	Pentose and glucuronate interconversions	0.0310123
																											Cysteine and methionine metabolism	0.000193937	Steroid biosynthesis	0.0310123
																											Nitrogen metabolism	0.000193937	Glutathione metabolism	0.0310123
																											One carbon pool by folate	0.000193937	Propanoate metabolism	0.0310123
																										Platelet	Pyrimidine metabolism	6.5431e-08	Methane metabolism	5.23448e-07
																											Purine metabolism	0.000443033	Carbon fixation pathways in prokaryotes	5.23448e-07
																													Citrate cycle (TCA cycle)	0.00236284
																													Purine metabolism	0.00236284
																													Pyruvate metabolism	0.00236284
																													Glyoxylate and dicarboxylate metabolism	0.00236284
																													One carbon pool by folate	0.00236284
																													Carbon fixation in photosynthetic organisms	0.00236284
